# Comparative Genome Analysis of *Lactobacillus acidophilus* Isolates from Different Ecological Niches

**DOI:** 10.1101/2022.03.25.485888

**Authors:** Xudong Liu, Tongyuan Hu, Xiaoqian Lin, Hewei Liang, Wenxi Li, Xin Jin, Liang Xiao, Xiaodong Fang, Yuanqiang Zou

## Abstract

*Lactobacillus acidophilus* has been extensively applied in plentiful probiotic products and is mostly found in the gastrointestinal tract, vagina, and oral cavity of human and animal, and fermented foods. Although several studies have been performed to investigate the beneficial characteristics and genome function of *L. acidophilus*, comparative genomic analysis remains scarce. In this study, we collected 74 *L. acidophilus* genomes from our gut bacterial genome collection and the public database and conducted a comprehensive comparative genomic analysis. The analysis of average nucleotide identity (ANI), phylogenetic, gene distribution of COG and KEGG database, carbohydrates utilization, and secondary metabolites revealed the potential correlation of the genomic diversity and niches adaptation of *L. acidophilus* from different perspectives. In addition, the pan-genome of *L. acidophilus* was found to be open, with metabolism, information storage and processing genes mainly distributed in the core genome. Phage- and peptidase-associated genes were found in the genome of the specificity of animal-derived strains, which were related to adaptation of animal gut. SNP analysis showed the differences of the utilization of Vitamin B12 in cellular of *L. acidophilus* strains from animal gut and others. This work provides new insights for the genomic diversity analysis of *Lactobacillus acidophilus* and uncovers the ecological adaptation of the specific strains.
