## Supplementary material for "Comparative Genome Analysis of *Lactobacillus acidophilus* Isolates from Different Ecological Niches": (Supplementary Table 3)Pan genome gene content summary statistics.xlsx

### Sheet: peppan.PEPPAN.gene_content.summ
Strict core genes	(strains = 100%)	1573
Core genes	(99% <= strains < 100%)	0
Soft core genes	(95% <= strains < 99%)	221
Shell genes	(15% <= strains < 95%)	92
Cloud genes	(0% <= strains < 15%)	443
Total genes	(0% <= strains <= 100%)	2329
