## Supplementary material for "Comparative Genome Analysis of *Lactobacillus acidophilus* Isolates from Different Ecological Niches": (Supplementary Table 4)The number of SNPs in 74 strains of Lactobacillus acidophilus.xlsx

### Sheet: Sheet1
Strains	Number of SNPs
A_YT1	7796
H_BCRC17486	553
F_BCRC14079	381
F_CIRM-BIA445	341
H_LA-G80-111	335
Hi_BCRC80064	335
H_ATCC4796	315
U_DSM20242	298
C_LA1063	249
U_DSM9126	244
H_BCRC17481	229
H_DSM200792	221
H_BCRC17008	213
HgS_TM02-12	212
H_CIP_76.13	203
H_DSM20079	202
F_BCRC16092	198
U_JCM_1132	197
U_s-4	190
U_NBRC_13951	189
F_KLDS1.0901	97
HgS_AF16-5LB	91
Hi_L3_101_000G1_dasL3_101_000G1_metabat.metabat.48	90
F_UBLA-34	88
Hi_APC2845	86
F_CFH	81
F_LA-AVK2	81
C_DS11-1A	80
C_DS13-A	80
C_DS24-1	80
C_DS13-1B	79
C_DS2-1A	79
C_DS5-1A	79
C_DS8-1A	79
F_WG-LB-IV	79
H_BIO6307	79
Hg_MGYG-HGUT-02379	79
A_PNW3	78
C_DS10-1A	78
C_DS9-1A	78
Hi_ATCC4356	78
Hi_L-55	78
U_La-14	78
F_LA-AVK1	77
U_s-13	77
C_P2	76
F_BCRC16099	76
F_CIRM-BIA442	76
F_LMGP-21904	76
HgS_IF3HH18002	75
HgS_TF07-26	75
C_BCRC14065	74
C_DS20-1	74
C_La-5	74
F_BCRC12255	74
F_FSI4	74
HgS_AM13-1	74
HgS_HF3HH24006	74
HgS_IF3HA23006	74
HgS_IF3HH24002	74
HgS_MF3HA23005	74
HgS_MF3HA23006	74
C_DS1-1A	73
H_LA1	73
Hg_ERR1430463-bin.9	73
HgS_AF05-37B	73
HgS_AF75-02b14	73
HgS_AM18-13	73
HgS_IF3HA23007	73
HgS_MF3HA23002	73
HgS_OF38-15pH5	73
HgS_TF04-11-1	73
Hi_ATCC53544	73
C_NCFM.ref	0
