## Supplementary material for "Comparative Genome Analysis of *Lactobacillus acidophilus* Isolates from Different Ecological Niches": (Table1)Information of Source and Genome Characteristics of 74 Lactobacillus acidophilus genome .xlsx

### Sheet: Sheet1
		Genome feature				geographic location
Strain	Sources	Genome Size(Mb)	GC%	Gene number	Completeness/level
AF05-37B	Human gut	1.95863	34.56	1859	98.94	Shenzhen，China
AF16-5LB	Human gut	1.95218	34.56	1859	98.94	Shenzhen，China
AF75-02b14	Human gut	1.95838	34.57	1862	98.94	Shenzhen，China
AM13-1	Human gut	1.96422	34.57	1860	98.94	Shenzhen，China
AM18-13	Human gut	1.95658	34.56	1863	98.94	Shenzhen，China
HF3HH24006	Human gut	1.96385	34.57	1865	98.94	Shenzhen，China
IF3HA23006	Human gut	1.95649	34.55	1864	98.94	Shenzhen，China
IF3HA23007	Human gut	1.95573	34.55	1858	98.94	Shenzhen，China
IF3HH18002	Human gut	1.97072	34.6	1871	98.94	Shenzhen，China
IF3HH24002	Human gut	1.9629	34.57	1864	98.94	Shenzhen，China
MF3HA23002	Human gut	1.95613	34.55	1863	98.94	Shenzhen，China
MF3HA23005	Human gut	1.9556	34.55	1856	98.94	Shenzhen，China
MF3HA23006	Human gut	1.95825	34.56	1862	98.94	Shenzhen，China
OF38-15pH5	Human gut	1.95891	34.56	1862	98.94	Shenzhen，China
TF04-11-1	Human gut	1.9554	34.57	1860	98.94	Shenzhen，China
TF07-26	Human gut	1.95331	34.54	1856	98.94	Shenzhen，China
TM02-12	Human gut	1.95583	34.55	1860	98.94	Shenzhen，China
YT1	Animal(rat Intestinal tract)	2.09254	34.7	2051	Complete	Korea: Seoul
PNW3	Animal(Sus scrofa domesticus)	1.85766	34.6	1876	Contig	South Africa: Pretoria
BCRC 14065	Commercial	1.96727	34.6	1907	Contig
DS1_1A	Commercial	1.97014	34.6	1926	Contig	USA:MD
DS10_1A	Commercial	1.97072	34.6	1923	Contig	USA:MD
DS11_1A	Commercial	1.96851	34.6	1924	Contig	USA:MD
DS13_1A	Commercial	1.96427	34.6	1913	Contig	USA:MD
DS13_1B	Commercial	1.96393	34.6	1915	Contig	USA:MD
DS2_1A	Commercial	1.98202	34.6	1969	Contig	USA:MD
DS20_1	Commercial	1.96947	34.6	1926	Contig	USA:MD
DS24_1	Commercial	1.96837	34.6	1924	Contig	USA:MD
DS5_1A	Commercial	1.96883	34.6	1919	Contig	USA:MD
DS8_1A	Commercial	1.96757	34.6	1922	Contig	USA:MD
DS9_1A	Commercial	1.96901	34.6	1923	Contig	USA:MD
LA1063	Commercial	1.99576	34.6	1929	Contig	Taiwan
La-5	Commercial	1.96539	34.6	1904	Contig
NCFM	Commercial	1.99356	34.7	1924	Complete
P2	Commercial	2.04684	35.7	2057	Contig	Canada: Montreal, Quebec
BCRC 12255	Food	1.96971	34.6	1923	Contig
BCRC 14079	Food	1.98781	34.5	1925	Contig
BCRC 16092	Food	1.95014	34.5	1909	Contig
BCRC 16099	Food	1.96663	34.6	1902	Contig
CFH	Food	1.971	34.6	1944	Contig
CIRM-BIA 442	Food	1.98699	34.7	1921	Contig
CIRM-BIA 445	Food	2.00201	34.6	1918	Scaffold
FSI4	Food	1.99197	34.7	1924	Complete	USA: Maryland
KLDS 1.0901	Food	1.99232	34.7	1936	Scaffold	China: Sinkiang
LA_AVK1	Food	1.96274	34.6	1976	Contig
LA_AVK2	Food	1.96264	34.6	1915	Contig
LMG P-21904	Food	1.96566	34.6	1906	Contig	Italy
UBLA-34	Food	1.95104	34.6	1899	Contig	India:Hyderabad
WG-LB-IV	Food	1.95169	34.6	1926	Contig
ATCC 4796	Human	2.0205	34.2	2084	Scaffold
BCRC 17008	Human	1.97771	34.6	1912	Contig
BIO6307	Human	1.96977	34.6	1923	Contig
CIP 76.13	Human	1.95182	34.6	1914	Scaffold
DSM 20079	Human	1.95404	34.6	1892	Scaffold
DSM 20079(2)	Human	2.00997	34.7	1956	Complete	France
LA1	Human	1.9912	34.7	1922	Complete	South Korea: Seoul
LA-G80-111	Human	1.99198	34.7	1923	Complete
BCRC 17481	Human	1.99397	34.6	1936	Contig
BCRC 17486	Human	2.00359	34.5	1958	Contig
ERR1430463-bin.9	human gut	1.96125	34.5	1878	Contig
MGYG-HGUT-02379	human gut	2.00951	34.6	1932	Scaffold
APC2845	Human infant gut	1.9767	34.7	2010	Contig
ATCC 4356	Human infant gut	1.9567	34.6	1908	Contig
ATCC 53544	Human infant gut	1.99191	34.7	1922	Complete	USA
BCRC 80064	Human infant gut	1.96182	34.5	1921	Contig
L3_101_000G1_dasL3_101_000G1_metabat.metabat.48	Human infant gut	1.952	34.5	1783	Contig	USA: Pittsburgh, Magee-Womens Hospital of UPMC
L-55	Human infant gut	2.00951	34.6	1933	Scaffold
DSM 20242	Unknown	2.04786	34.7	1964	Contig
DSM 9126	Unknown	1.99176	34.6	1925	Scaffold
JCM 1132	Unknown	1.94772	34.6	1981	Contig
La-14	Unknown	1.99158	34.7	1924	Complete
NBRC 13951	Unknown	1.95527	34.6	1897	Contig
s-13	Unknown	1.96575	34.6	1910	Contig
s-4	Unknown	1.95327	34.6	1894	Scaffold
